# Cholestasis alters polarization and suppressor function of hepatic regulatory T cells

**DOI:** 10.1101/2024.05.17.594680

**Authors:** Ramesh Kudira, Zi F Yang, Immaculeta Osuji, Rebekah Karns, Priya Bariya, Liva Pfuhler, Mary Mullen, Amy Taylor, Hong Ji, Celine S Lages, Annika Yang vom Hofe, Tiffany Shi, Srikar Pasula, Joseph A Wayman, Anas Bernieh, Wujuan Zhang, Claire A Chougnet, David A Hildeman, Gregory M Tiao, Stacey S Huppert, Sanjay Subramanian, Nathan Salomonis, Emily R Miraldi, Alexander G Miethke

## Abstract

Fibrosing cholangiopathies, including biliary atresia and primary sclerosing cholangitis, involve immune-mediated bile duct epithelial injury and hepatic bile acid (BA) retention (cholestasis). Regulatory T-cells (Tregs) can prevent auto-reactive lymphocyte activation, yet the effects of BA on this CD4 lymphocyte subset are unknown. Gene regulatory networks for hepatic CD4 lymphocytes in a murine cholestasis model revealed Tregs are polarized to Th17 during cholestasis. Following bile duct ligation, *Stat3* deletion in CD4 lymphocytes preserved hepatic Treg responses. While pharmacological reduction of hepatic BA in MDR2^-/*-*^ mice prompted Treg expansion and diminished liver injury, this improvement subsided with Treg depletion. A cluster of patients diagnosed with biliary atresia showed both increased hepatic Treg responses and improved 2-year native liver survival, supporting that Tregs might protect against neonatal bile duct obstruction. Together, these findings suggest liver BA determine Treg function and should be considered as a therapeutic target to restore protective hepatic immune responses.
