## Supplementary material for "Cholestasis alters polarization and suppressor function of hepatic regulatory T cells": Table S1

### Sheet: Treg_vs_Activated_CD4_TRM_DE_re
Ident1	Ident2	Gene	Log2FC	pval	padj
Treg	Activated_CD4_TRM	S100a9	7.473	2.78635e-05	0.000910805
Treg	Activated_CD4_TRM	Ebf1	5.715	1.04033e-08	1.11316e-06
Treg	Activated_CD4_TRM	Cd79a	5.401	1.93121e-13	1.30441e-10
Treg	Activated_CD4_TRM	H2-Aa	5.239	3.62527e-19	1.30594e-15
Treg	Activated_CD4_TRM	Il17a	5.208	3.97988e-07	2.36322e-05
Treg	Activated_CD4_TRM	Foxp3	5.104	1.0654e-17	1.64483e-14
Treg	Activated_CD4_TRM	Ccr6	4.848	9.30418e-12	3.24356e-09
Treg	Activated_CD4_TRM	Il1rl1	4.744	1.9643e-11	5.73736e-09
Treg	Activated_CD4_TRM	H2-Eb1	4.726	3.58613e-11	9.68884e-09
Treg	Activated_CD4_TRM	Il9r	4.681	7.6945e-13	3.77975e-10
Treg	Activated_CD4_TRM	Iglc2	4.464	9.54343e-05	0.00253405
Treg	Activated_CD4_TRM	Cxcl2	4.432	0.000123586	0.00312785
Treg	Activated_CD4_TRM	Igkc	4.425	2.67131e-12	1.11034e-09
Treg	Activated_CD4_TRM	Il1b	4.381	0.00675994	0.0722598
Treg	Activated_CD4_TRM	H2-Ab1	4.348	2.30181e-16	2.48756e-13
Treg	Activated_CD4_TRM	Cd74	4.331	9.57731e-15	7.96169e-12
Treg	Activated_CD4_TRM	Tnfrsf4	4.325	6.81976e-19	1.84253e-15
Treg	Activated_CD4_TRM	Il23r	4.196	1.18533e-06	5.93047e-05
Treg	Activated_CD4_TRM	Blk	4.171	2.46736e-06	0.000111568
Treg	Activated_CD4_TRM	Areg	4.108	7.27464e-06	0.000276028
Treg	Activated_CD4_TRM	Lrrc32	4.018	3.96637e-11	1.04207e-08
Treg	Activated_CD4_TRM	Ly6d	3.996	4.11258e-10	7.7973e-08
Treg	Activated_CD4_TRM	Tox2	3.967	2.82018e-09	4.23306e-07
Treg	Activated_CD4_TRM	Ncf2	3.629	4.22817e-10	7.87825e-08
Treg	Activated_CD4_TRM	Neb	3.6	2.4745e-08	2.30534e-06
Treg	Activated_CD4_TRM	Kcnc1	3.581	4.44872e-07	2.61308e-05
Treg	Activated_CD4_TRM	Stab2	3.564	1.18189e-06	5.93047e-05
Treg	Activated_CD4_TRM	Klrg1	3.499	6.33092e-21	6.84183e-17
Treg	Activated_CD4_TRM	Cd83	3.492	9.40901e-07	4.98447e-05
Treg	Activated_CD4_TRM	Mcub	3.459	1.47908e-08	1.48004e-06
Treg	Activated_CD4_TRM	Cd163l1	3.401	1.51839e-07	1.06553e-05
Treg	Activated_CD4_TRM	Il17re	3.4	2.82021e-09	4.23306e-07
Treg	Activated_CD4_TRM	Ctla4	3.255	2.47108e-10	5.03866e-08
Treg	Activated_CD4_TRM	Cpm	3.253	7.71396e-17	9.26275e-14
Treg	Activated_CD4_TRM	E2f2	3.205	6.08027e-09	7.38309e-07
Treg	Activated_CD4_TRM	Ncmap	3.185	9.90088e-07	5.19412e-05
Treg	Activated_CD4_TRM	Lgmn	3.079	2.48702e-07	1.59983e-05
Treg	Activated_CD4_TRM	Tiam1	3.069	9.62868e-11	2.12361e-08
Treg	Activated_CD4_TRM	5830411N06Rik	3.041	9.48069e-06	0.000342668
Treg	Activated_CD4_TRM	1500009L16Rik	3.027	6.93637e-08	5.85635e-06
Treg	Activated_CD4_TRM	Rorc	2.971	4.47536e-09	6.28119e-07
Treg	Activated_CD4_TRM	Cd79b	2.971	2.75474e-06	0.000123019
Treg	Activated_CD4_TRM	Abi3bp	2.943	0.000172431	0.00408654
Treg	Activated_CD4_TRM	H2-Ob	2.942	1.03579e-08	1.11316e-06
Treg	Activated_CD4_TRM	Plekho1	2.783	6.86147e-12	2.55696e-09
Treg	Activated_CD4_TRM	Myadm	2.771	1.12087e-07	8.47076e-06
Treg	Activated_CD4_TRM	Cd24a	2.753	4.67402e-05	0.00138011
Treg	Activated_CD4_TRM	Igf1r	2.74	1.33677e-11	4.37771e-09
Treg	Activated_CD4_TRM	Il6ra	2.727	4.71427e-13	2.7006e-10
Treg	Activated_CD4_TRM	Kcnk1	2.719	0.00253699	0.034984
Treg	Activated_CD4_TRM	Hlf	2.716	1.39644e-07	1.00315e-05
Treg	Activated_CD4_TRM	Sox4	2.674	3.06783e-08	2.83368e-06
Treg	Activated_CD4_TRM	Plxnd1	2.672	8.4434e-08	6.80954e-06
Treg	Activated_CD4_TRM	Coro2b	2.669	4.22877e-05	0.00126594
Treg	Activated_CD4_TRM	Nrp1	2.653	7.77397e-12	2.80044e-09
Treg	Activated_CD4_TRM	Cd200	2.558	5.55987e-09	7.11617e-07
Treg	Activated_CD4_TRM	Trib1	2.554	3.65586e-07	2.19494e-05
Treg	Activated_CD4_TRM	Ctsh	2.478	0.00165014	0.0250817
Treg	Activated_CD4_TRM	Pmaip1	2.447	2.71108e-06	0.000121571
Treg	Activated_CD4_TRM	Ifitm2	2.415	0.00167475	0.0253843
Treg	Activated_CD4_TRM	Mef2c	2.411	0.00214649	0.030769
Treg	Activated_CD4_TRM	Pgap1	2.406	2.63226e-10	5.26794e-08
Treg	Activated_CD4_TRM	Trdv4	2.395	0.00105509	0.0175421
Treg	Activated_CD4_TRM	Spock2	2.381	5.51529e-07	3.10436e-05
Treg	Activated_CD4_TRM	Matk	2.376	2.25594e-08	2.13859e-06
Treg	Activated_CD4_TRM	St8sia6	2.332	3.37863e-05	0.00106452
Treg	Activated_CD4_TRM	1700097N02Rik	2.328	1.74569e-07	1.20164e-05
Treg	Activated_CD4_TRM	Ccr7	2.318	1.13151e-07	8.49184e-06
Treg	Activated_CD4_TRM	Itgae	2.309	6.74003e-05	0.00187224
Treg	Activated_CD4_TRM	Hist1h1b	2.306	2.78964e-05	0.000910805
Treg	Activated_CD4_TRM	G0s2	2.287	0.00745008	0.0772862
Treg	Activated_CD4_TRM	Ralb	2.281	1.02984e-06	5.32509e-05
Treg	Activated_CD4_TRM	Ifngr2	2.242	0.000547463	0.0102716
Treg	Activated_CD4_TRM	Ttn	2.24	7.26705e-06	0.000276028
Treg	Activated_CD4_TRM	Cdc25b	2.217	6.38377e-18	1.3448e-14
Treg	Activated_CD4_TRM	Pdcd1	2.214	3.758e-09	5.35179e-07
Treg	Activated_CD4_TRM	Alcam	2.168	0.000550356	0.010308
Treg	Activated_CD4_TRM	S100a4	2.167	5.84124e-10	1.0521e-07
Treg	Activated_CD4_TRM	Pxdc1	2.167	3.07026e-06	0.000134333
Treg	Activated_CD4_TRM	Nebl	2.154	2.19797e-08	2.10208e-06
Treg	Activated_CD4_TRM	Serpinb1a	2.149	1.16644e-08	1.23585e-06
Treg	Activated_CD4_TRM	Dst	2.136	1.68398e-06	8.12443e-05
Treg	Activated_CD4_TRM	Ikzf2	2.133	4.21098e-20	2.2754e-16
Treg	Activated_CD4_TRM	S1pr1	2.047	4.74798e-13	2.7006e-10
Treg	Activated_CD4_TRM	Gsn	2.046	7.87074e-09	8.95359e-07
Treg	Activated_CD4_TRM	Cysltr1	2.044	9.45697e-08	7.49244e-06
Treg	Activated_CD4_TRM	Emp1	2.042	1.63003e-07	1.1365e-05
Treg	Activated_CD4_TRM	Sdcbp2	2.037	2.79242e-15	2.51481e-12
Treg	Activated_CD4_TRM	Zeb2	2.035	3.57244e-06	0.000153814
Treg	Activated_CD4_TRM	Nav2	2.027	5.53392e-12	2.13589e-09
Treg	Activated_CD4_TRM	Aff3	2.013	5.54151e-09	7.11617e-07
Treg	Activated_CD4_TRM	Gprin3	2.005	5.46429e-09	7.11617e-07
Treg	Activated_CD4_TRM	Selenom	2.004	1.8161e-07	1.23438e-05
Treg	Activated_CD4_TRM	Aqp3	1.995	1.49172e-06	7.32276e-05
Treg	Activated_CD4_TRM	Lyn	1.988	3.08607e-06	0.000134481
Treg	Activated_CD4_TRM	Hk2	1.987	0.00124719	0.0200871
Treg	Activated_CD4_TRM	Marcksl1	1.985	0.000520597	0.00987034
Treg	Activated_CD4_TRM	Ncf1	1.984	4.11837e-06	0.000175918
Treg	Activated_CD4_TRM	Crybg3	1.974	0.000165174	0.00396675
Treg	Activated_CD4_TRM	Egr1	1.959	4.83341e-11	1.18715e-08
Treg	Activated_CD4_TRM	Ltb4r1	1.955	2.15647e-12	9.32199e-10
Treg	Activated_CD4_TRM	Syk	1.95	0.000710768	0.0125923
Treg	Activated_CD4_TRM	Dapl1	1.941	8.3651e-05	0.0022544
Treg	Activated_CD4_TRM	Bmpr2	1.921	7.79845e-09	8.95359e-07
Treg	Activated_CD4_TRM	Fry	1.9	6.93398e-06	0.000269295
Treg	Activated_CD4_TRM	Mki67	1.895	1.44646e-06	7.13785e-05
Treg	Activated_CD4_TRM	Cd55	1.878	2.5157e-07	1.60871e-05
Treg	Activated_CD4_TRM	Capg	1.856	1.69888e-05	0.00058285
Treg	Activated_CD4_TRM	Actn2	1.845	4.10607e-11	1.04207e-08
Treg	Activated_CD4_TRM	Rgs16	1.84	0.00359319	0.045417
Treg	Activated_CD4_TRM	Ifitm3	1.826	0.0100365	0.096288
Treg	Activated_CD4_TRM	Spry1	1.817	0.00241504	0.0335898
Treg	Activated_CD4_TRM	Myo5a	1.812	9.49814e-08	7.49244e-06
Treg	Activated_CD4_TRM	Lgals3	1.803	7.29247e-11	1.71326e-08
Treg	Activated_CD4_TRM	Klf2	1.775	2.12217e-06	9.88546e-05
Treg	Activated_CD4_TRM	Scpep1	1.763	0.000894939	0.0152549
Treg	Activated_CD4_TRM	Ift80	1.749	1.15098e-09	1.94354e-07
Treg	Activated_CD4_TRM	Lmna	1.742	0.000806357	0.0140518
Treg	Activated_CD4_TRM	Vim	1.738	6.5479e-07	3.57389e-05
Treg	Activated_CD4_TRM	Csf1	1.738	0.000219694	0.0049258
Treg	Activated_CD4_TRM	Zc3h12d	1.735	2.88206e-10	5.66299e-08
Treg	Activated_CD4_TRM	Zdhhc2	1.73	2.7956e-06	0.00012433
Treg	Activated_CD4_TRM	Tpd52	1.72	1.28887e-08	1.32655e-06
Treg	Activated_CD4_TRM	Cmpk2	1.712	8.00668e-06	0.000296329
Treg	Activated_CD4_TRM	Gcnt1	1.703	2.27404e-05	0.00076309
Treg	Activated_CD4_TRM	Gpr146	1.692	1.51159e-05	0.000528666
Treg	Activated_CD4_TRM	Gnaq	1.692	5.82279e-09	7.23298e-07
Treg	Activated_CD4_TRM	Arhgef12	1.682	7.03874e-07	3.8225e-05
Treg	Activated_CD4_TRM	B3gnt5	1.68	3.71666e-05	0.00114108
Treg	Activated_CD4_TRM	Rarg	1.669	2.7756e-09	4.23306e-07
Treg	Activated_CD4_TRM	Inpp5f	1.668	2.39801e-08	2.2535e-06
Treg	Activated_CD4_TRM	Syt11	1.659	3.25369e-12	1.30232e-09
Treg	Activated_CD4_TRM	Plcb4	1.656	1.45645e-08	1.47102e-06
Treg	Activated_CD4_TRM	Napsa	1.651	0.0101897	0.0971938
Treg	Activated_CD4_TRM	Rassf3	1.65	1.58321e-08	1.56971e-06
Treg	Activated_CD4_TRM	Rom1	1.648	0.000350557	0.0072299
Treg	Activated_CD4_TRM	Lamc1	1.644	1.3973e-07	1.00315e-05
Treg	Activated_CD4_TRM	Mtss1	1.641	9.57135e-05	0.00253524
Treg	Activated_CD4_TRM	Agpat4	1.633	3.76929e-05	0.00114761
Treg	Activated_CD4_TRM	Itga4	1.629	3.7546e-13	2.38682e-10
Treg	Activated_CD4_TRM	Swap70	1.616	2.04766e-07	1.36599e-05
Treg	Activated_CD4_TRM	Pou2f2	1.614	6.4912e-11	1.5589e-08
Treg	Activated_CD4_TRM	Kremen2	1.606	8.07427e-05	0.0021986
Treg	Activated_CD4_TRM	Osm	1.596	5.13711e-06	0.000210958
Treg	Activated_CD4_TRM	B630019A10Rik	1.592	0.00395641	0.048977
Treg	Activated_CD4_TRM	Irf4	1.587	0.00363336	0.0457643
Treg	Activated_CD4_TRM	Ctss	1.568	8.52588e-09	9.40195e-07
Treg	Activated_CD4_TRM	Ccdc28b	1.566	1.35812e-06	6.73264e-05
Treg	Activated_CD4_TRM	Il17rb	1.551	2.42772e-06	0.000110237
Treg	Activated_CD4_TRM	Sema4b	1.544	6.11081e-10	1.08182e-07
Treg	Activated_CD4_TRM	St6gal1	1.544	7.20793e-08	5.94626e-06
Treg	Activated_CD4_TRM	Gpr183	1.541	0.000332299	0.00693273
Treg	Activated_CD4_TRM	Myb	1.54	0.000178125	0.00416737
Treg	Activated_CD4_TRM	Fam169b	1.535	9.7398e-08	7.57252e-06
Treg	Activated_CD4_TRM	Sdc4	1.53	0.0078602	0.0804406
Treg	Activated_CD4_TRM	Ikzf4	1.526	0.00046994	0.00906901
Treg	Activated_CD4_TRM	Trdc	1.526	0.00418019	0.0508055
Treg	Activated_CD4_TRM	Plcg2	1.522	0.00150223	0.0233591
Treg	Activated_CD4_TRM	Avpi1	1.499	0.000175525	0.0041417
Treg	Activated_CD4_TRM	Nsg2	1.472	0.0011955	0.0193991
Treg	Activated_CD4_TRM	Cpd	1.467	0.0049098	0.057321
Treg	Activated_CD4_TRM	Gm2a	1.45	1.09616e-12	4.93591e-10
Treg	Activated_CD4_TRM	Gm28875	1.446	4.2848e-06	0.000181591
Treg	Activated_CD4_TRM	Ar	1.421	1.01819e-06	5.29018e-05
Treg	Activated_CD4_TRM	Prelid2	1.42	0.00162749	0.0248773
Treg	Activated_CD4_TRM	Cd81	1.416	4.51611e-07	2.63814e-05
Treg	Activated_CD4_TRM	Id3	1.415	0.000399987	0.00801978
Treg	Activated_CD4_TRM	Cmah	1.41	4.68e-08	4.1799e-06
Treg	Activated_CD4_TRM	Cdc14b	1.399	0.00135959	0.0215942
Treg	Activated_CD4_TRM	Casp4	1.398	3.47224e-07	2.12003e-05
Treg	Activated_CD4_TRM	Zfp36	1.395	0.000320215	0.00673261
Treg	Activated_CD4_TRM	Sell	1.394	0.00210566	0.0303817
Treg	Activated_CD4_TRM	Lclat1	1.382	0.000152036	0.00371732
Treg	Activated_CD4_TRM	Selenop	1.381	4.64999e-08	4.1799e-06
Treg	Activated_CD4_TRM	Fam69a	1.378	5.81883e-08	5.04186e-06
Treg	Activated_CD4_TRM	Actn1	1.371	3.79345e-05	0.00115157
Treg	Activated_CD4_TRM	Dnajb14	1.367	7.95594e-06	0.000295463
Treg	Activated_CD4_TRM	Msrb1	1.363	2.32809e-06	0.000107019
Treg	Activated_CD4_TRM	Cd4	1.361	5.59706e-09	7.11617e-07
Treg	Activated_CD4_TRM	Usp6nl	1.354	0.000127768	0.00321862
Treg	Activated_CD4_TRM	Milr1	1.354	0.000369276	0.00752976
Treg	Activated_CD4_TRM	Tcf4	1.348	0.00556182	0.0624905
Treg	Activated_CD4_TRM	Runx2	1.341	1.49748e-06	7.32276e-05
Treg	Activated_CD4_TRM	Rgcc	1.34	0.000335735	0.00699092
Treg	Activated_CD4_TRM	Egr3	1.322	0.000124673	0.00314798
Treg	Activated_CD4_TRM	Tnfrsf13b	1.312	3.56067e-07	2.16181e-05
Treg	Activated_CD4_TRM	Cd8b1	1.303	0.0101847	0.0971938
Treg	Activated_CD4_TRM	Dnah8	1.299	0.000194019	0.0044707
Treg	Activated_CD4_TRM	Itga6	1.294	1.17392e-07	8.74935e-06
Treg	Activated_CD4_TRM	Flna	1.293	1.66243e-11	5.13312e-09
Treg	Activated_CD4_TRM	Rnf43	1.278	0.000653986	0.0118386
Treg	Activated_CD4_TRM	Gm30054	1.266	7.98315e-05	0.00218969
Treg	Activated_CD4_TRM	Sgms1	1.265	5.02221e-08	4.44878e-06
Treg	Activated_CD4_TRM	Cd5	1.263	9.259e-11	2.08463e-08
Treg	Activated_CD4_TRM	Trib2	1.262	1.60617e-08	1.57799e-06
Treg	Activated_CD4_TRM	Rilpl2	1.258	4.14629e-11	1.04207e-08
Treg	Activated_CD4_TRM	Gm26669	1.254	0.000362992	0.00742965
Treg	Activated_CD4_TRM	Stmn1	1.253	0.000935284	0.015758
Treg	Activated_CD4_TRM	Gm14005	1.247	0.000682145	0.0122254
Treg	Activated_CD4_TRM	Dgkh	1.246	0.000662635	0.0119352
Treg	Activated_CD4_TRM	Ccr4	1.244	0.000707511	0.0125795
Treg	Activated_CD4_TRM	Rasa3	1.242	1.32904e-07	9.83765e-06
Treg	Activated_CD4_TRM	Ptprs	1.237	0.00157385	0.0242288
Treg	Activated_CD4_TRM	Ifi27l2a	1.235	0.00187528	0.0278763
Treg	Activated_CD4_TRM	Rnf216	1.233	0.000286193	0.0060645
Treg	Activated_CD4_TRM	G430095P16Rik	1.222	0.00163401	0.0249066
Treg	Activated_CD4_TRM	Tiparp	1.208	0.00416997	0.0508055
Treg	Activated_CD4_TRM	Rnf144a	1.204	5.26079e-06	0.000214495
Treg	Activated_CD4_TRM	Tnfsf11	1.196	0.000265746	0.00574383
Treg	Activated_CD4_TRM	Dck	1.193	1.03508e-07	7.99005e-06
Treg	Activated_CD4_TRM	Twsg1	1.192	0.000214769	0.00484161
Treg	Activated_CD4_TRM	L1cam	1.172	0.0001363	0.00337843
Treg	Activated_CD4_TRM	Tagap	1.164	3.66667e-05	0.00113541
Treg	Activated_CD4_TRM	Arl5c	1.163	0.0010225	0.0170791
Treg	Activated_CD4_TRM	D1Ertd622e	1.161	5.91019e-06	0.000236561
Treg	Activated_CD4_TRM	Samhd1	1.16	2.28661e-11	6.33625e-09
Treg	Activated_CD4_TRM	Hspbap1	1.158	0.00174028	0.0261574
Treg	Activated_CD4_TRM	Slamf6	1.145	8.43118e-08	6.80954e-06
Treg	Activated_CD4_TRM	Slc43a2	1.135	1.08728e-07	8.27478e-06
Treg	Activated_CD4_TRM	Ly96	1.134	0.000371479	0.00754618
Treg	Activated_CD4_TRM	Ass1	1.133	0.00806126	0.0817243
Treg	Activated_CD4_TRM	Xylt1	1.132	0.000135969	0.00337798
Treg	Activated_CD4_TRM	Lockd	1.13	4.84718e-05	0.00141577
Treg	Activated_CD4_TRM	Nr1d1	1.122	0.00538522	0.0610655
Treg	Activated_CD4_TRM	Dstn	1.121	2.10587e-08	2.03197e-06
Treg	Activated_CD4_TRM	F2rl1	1.113	0.000892537	0.015238
Treg	Activated_CD4_TRM	Ezh2	1.107	5.48855e-09	7.11617e-07
Treg	Activated_CD4_TRM	Cenpa	1.106	3.82887e-07	2.28611e-05
Treg	Activated_CD4_TRM	Cd86	1.103	0.00828839	0.0836346
Treg	Activated_CD4_TRM	Top2a	1.102	0.0104722	0.0994486
Treg	Activated_CD4_TRM	Adamts6	1.1	0.00694564	0.073614
Treg	Activated_CD4_TRM	Mast4	1.098	2.9515e-05	0.000957863
Treg	Activated_CD4_TRM	Slc22a15	1.097	3.88495e-05	0.00117604
Treg	Activated_CD4_TRM	AB124611	1.093	4.46607e-05	0.00132961
Treg	Activated_CD4_TRM	Hexb	1.088	1.16206e-05	0.000413103
Treg	Activated_CD4_TRM	Ecm1	1.085	0.00449918	0.0537861
Treg	Activated_CD4_TRM	Phactr2	1.085	0.00113779	0.0187155
Treg	Activated_CD4_TRM	Tcf7	1.085	1.5095e-11	4.79798e-09
Treg	Activated_CD4_TRM	Mir155hg	1.074	0.00920019	0.0905523
Treg	Activated_CD4_TRM	Il18r1	1.068	4.72478e-06	0.000197146
Treg	Activated_CD4_TRM	Myo1c	1.067	8.79367e-05	0.00236401
Treg	Activated_CD4_TRM	Hspa4l	1.065	7.18383e-05	0.0019805
Treg	Activated_CD4_TRM	Mindy1	1.056	0.000102791	0.00267678
Treg	Activated_CD4_TRM	Casp1	1.048	0.00124478	0.0200781
Treg	Activated_CD4_TRM	Flnb	1.043	0.00399753	0.0492675
Treg	Activated_CD4_TRM	Pcyt1a	1.041	0.00059847	0.0111125
Treg	Activated_CD4_TRM	Arhgap31	1.04	0.000170988	0.00406126
Treg	Activated_CD4_TRM	Wdfy2	1.037	0.000407997	0.00816524
Treg	Activated_CD4_TRM	Atp1b3	1.036	1.0559e-12	4.93591e-10
Treg	Activated_CD4_TRM	Pecam1	1.035	1.97515e-07	1.3258e-05
Treg	Activated_CD4_TRM	Emb	1.034	0.00383585	0.0478132
Treg	Activated_CD4_TRM	Rfx1	1.021	0.00011078	0.00285048
Treg	Activated_CD4_TRM	Raph1	1.019	6.31911e-07	3.46653e-05
Treg	Activated_CD4_TRM	Il6st	1.017	1.55588e-05	0.000540655
Treg	Activated_CD4_TRM	Trps1	1.017	5.67342e-09	7.12937e-07
Treg	Activated_CD4_TRM	Acsl1	1.011	0.00490492	0.057321
Treg	Activated_CD4_TRM	Cldnd1	1.007	8.41829e-06	0.000309444
Treg	Activated_CD4_TRM	Ripor2	1.004	1.01268e-10	2.1888e-08
Treg	Activated_CD4_TRM	Lamp2	1.001	2.95612e-06	0.000129865
Treg	Activated_CD4_TRM	Prdx4	1.001	0.00417602	0.0508055
Treg	Activated_CD4_TRM	Abca3	1.001	9.83437e-05	0.00257961
Treg	Activated_CD4_TRM	Bcl2	-1.001	1.19976e-08	1.25882e-06
Treg	Activated_CD4_TRM	Trgv2	-1.004	5.90259e-08	5.06264e-06
Treg	Activated_CD4_TRM	Zcchc18	-1.008	1.09264e-05	0.000390999
Treg	Activated_CD4_TRM	Gm29243	-1.008	0.000542187	0.010208
Treg	Activated_CD4_TRM	Cxcr6	-1.009	5.83171e-08	5.04186e-06
Treg	Activated_CD4_TRM	Nle1	-1.01	0.00672897	0.0721428
Treg	Activated_CD4_TRM	Zfp512	-1.012	5.14821e-07	2.96835e-05
Treg	Activated_CD4_TRM	Il2rb	-1.013	7.46627e-18	1.3448e-14
Treg	Activated_CD4_TRM	Abi3	-1.015	9.11676e-07	4.87746e-05
Treg	Activated_CD4_TRM	Smpd5	-1.015	0.000108179	0.00279687
Treg	Activated_CD4_TRM	Ly6c1	-1.024	1.18244e-05	0.000418971
Treg	Activated_CD4_TRM	Ckb	-1.026	2.58182e-07	1.64128e-05
Treg	Activated_CD4_TRM	Dzip1	-1.032	0.010322	0.0983686
Treg	Activated_CD4_TRM	Gm14029	-1.038	8.29741e-05	0.00224377
Treg	Activated_CD4_TRM	P2rx7	-1.053	6.778e-09	7.96194e-07
Treg	Activated_CD4_TRM	Slamf7	-1.06	3.70824e-05	0.00114108
Treg	Activated_CD4_TRM	Abcb9	-1.062	3.76363e-09	5.35179e-07
Treg	Activated_CD4_TRM	Pde3b	-1.065	8.81713e-11	2.02738e-08
Treg	Activated_CD4_TRM	Fasl	-1.067	2.90278e-06	0.000128042
Treg	Activated_CD4_TRM	Arsb	-1.068	7.38974e-09	8.58719e-07
Treg	Activated_CD4_TRM	Klrk1	-1.069	1.18289e-06	5.93047e-05
Treg	Activated_CD4_TRM	Chn2	-1.077	1.21855e-05	0.000430355
Treg	Activated_CD4_TRM	Nkg7	-1.084	0.000190676	0.00440306
Treg	Activated_CD4_TRM	AC163354.1	-1.085	0.00131439	0.0209508
Treg	Activated_CD4_TRM	Il4	-1.086	0.000186	0.00431353
Treg	Activated_CD4_TRM	Tcrg-V4	-1.088	0.00494479	0.0574605
Treg	Activated_CD4_TRM	Osgin1	-1.091	0.00326625	0.042215
Treg	Activated_CD4_TRM	Klra3	-1.093	0.00976287	0.0946252
Treg	Activated_CD4_TRM	Rcbtb2	-1.115	4.11121e-08	3.76524e-06
Treg	Activated_CD4_TRM	Snai3	-1.128	0.00118592	0.0193016
Treg	Activated_CD4_TRM	Xcl1	-1.129	0.000108107	0.00279687
Treg	Activated_CD4_TRM	AI854703	-1.132	0.00229152	0.0323719
Treg	Activated_CD4_TRM	Tcrg-C4	-1.136	5.53169e-10	1.01324e-07
Treg	Activated_CD4_TRM	Qpct	-1.138	1.66738e-06	8.08043e-05
Treg	Activated_CD4_TRM	Sulf2	-1.141	6.38085e-05	0.00179111
Treg	Activated_CD4_TRM	Ddx43	-1.145	0.00238134	0.0332799
Treg	Activated_CD4_TRM	Ccdc102a	-1.147	0.000322635	0.00675719
Treg	Activated_CD4_TRM	Pvrig	-1.151	0.00596334	0.0656337
Treg	Activated_CD4_TRM	Gm11707	-1.151	0.00191285	0.0283297
Treg	Activated_CD4_TRM	Dse	-1.152	4.81409e-05	0.00140992
Treg	Activated_CD4_TRM	Prrt1	-1.179	2.06312e-10	4.28772e-08
Treg	Activated_CD4_TRM	Espn	-1.188	5.97698e-07	3.29557e-05
Treg	Activated_CD4_TRM	Trbv13-2	-1.189	0.00208136	0.0301924
Treg	Activated_CD4_TRM	Ctsw	-1.198	8.89368e-16	8.73764e-13
Treg	Activated_CD4_TRM	Ctla2b	-1.201	0.00702755	0.0742392
Treg	Activated_CD4_TRM	Klre1	-1.205	0.00148443	0.0232695
Treg	Activated_CD4_TRM	Socs2	-1.238	8.06312e-09	8.99589e-07
Treg	Activated_CD4_TRM	Il12rb2	-1.24	2.39328e-07	1.55808e-05
Treg	Activated_CD4_TRM	Itga1	-1.256	0.000135054	0.00336296
Treg	Activated_CD4_TRM	Samd3	-1.258	3.38725e-09	4.94676e-07
Treg	Activated_CD4_TRM	Mmp9	-1.263	0.000446348	0.00869133
Treg	Activated_CD4_TRM	Dtx4	-1.281	0.00302379	0.0399001
Treg	Activated_CD4_TRM	Klrc2	-1.282	3.73509e-06	0.000160179
Treg	Activated_CD4_TRM	Plekhf1	-1.286	0.000435435	0.00853405
Treg	Activated_CD4_TRM	2010300C02Rik	-1.291	4.71422e-05	0.00138819
Treg	Activated_CD4_TRM	Klrc1	-1.307	5.15342e-06	0.000210958
Treg	Activated_CD4_TRM	Gpr34	-1.308	2.59833e-06	0.000117001
Treg	Activated_CD4_TRM	Cd160	-1.309	0.000440203	0.00860267
Treg	Activated_CD4_TRM	5830432E09Rik	-1.313	0.000177937	0.00416737
Treg	Activated_CD4_TRM	Asb2	-1.32	1.35981e-07	9.9969e-06
Treg	Activated_CD4_TRM	Gm19585	-1.329	8.0744e-09	8.99589e-07
Treg	Activated_CD4_TRM	Ifitm10	-1.339	5.99467e-09	7.36186e-07
Treg	Activated_CD4_TRM	Aqp9	-1.339	0.000392217	0.00789328
Treg	Activated_CD4_TRM	Scrn3	-1.346	0.00192548	0.028466
Treg	Activated_CD4_TRM	Emid1	-1.385	0.000154595	0.00375439
Treg	Activated_CD4_TRM	Arl4d	-1.402	9.32035e-05	0.00248704
Treg	Activated_CD4_TRM	4933406I18Rik	-1.427	0.000720266	0.0127188
Treg	Activated_CD4_TRM	Acoxl	-1.436	0.000110098	0.00283968
Treg	Activated_CD4_TRM	Trav11	-1.459	0.00159461	0.0244439
Treg	Activated_CD4_TRM	AC147041.1	-1.472	2.02909e-06	9.49279e-05
Treg	Activated_CD4_TRM	Tcrg-V1	-1.48	0.000599723	0.0111125
Treg	Activated_CD4_TRM	Etv5	-1.545	0.000215043	0.00484161
Treg	Activated_CD4_TRM	Tceal3	-1.579	4.92546e-06	0.000203166
Treg	Activated_CD4_TRM	Hic1	-1.585	5.75273e-07	3.20463e-05
Treg	Activated_CD4_TRM	1810011H11Rik	-1.602	6.88635e-06	0.000269295
Treg	Activated_CD4_TRM	Ada	-1.646	1.45975e-07	1.03108e-05
Treg	Activated_CD4_TRM	Pak6	-1.658	4.4322e-06	0.000187105
Treg	Activated_CD4_TRM	Btbd11	-1.686	5.71736e-08	5.02337e-06
Treg	Activated_CD4_TRM	Atp8a2	-1.77	5.23559e-09	7.11617e-07
Treg	Activated_CD4_TRM	Klrb1c	-1.785	2.27142e-14	1.66442e-11
Treg	Activated_CD4_TRM	F2rl2	-1.847	5.93361e-07	3.28844e-05
Treg	Activated_CD4_TRM	Gpc1	-1.94	2.3102e-14	1.66442e-11
Treg	Activated_CD4_TRM	Kcnj8	-1.981	5.22161e-05	0.00151287
Treg	Activated_CD4_TRM	Ccdc136	-2.006	6.95229e-06	0.000269295
Treg	Activated_CD4_TRM	Zfp683	-2.016	1.13862e-06	5.83178e-05
Treg	Activated_CD4_TRM	Spin2c	-2.028	1.74715e-09	2.80409e-07

### Sheet: Treg_vs_Effector_CD4_TRM_DE_res
Ident1	Ident2	Gene	Log2FC	pval	padj
Treg	Effector_CD4_TRM	Il9r	4.405	5.67396e-11	2.45274e-08
Treg	Effector_CD4_TRM	Il17a	4.193	3.75217e-05	0.00152443
Treg	Effector_CD4_TRM	Tox2	4.136	9.79737e-09	2.1176e-06
Treg	Effector_CD4_TRM	Ccr6	3.857	2.50101e-08	3.91716e-06
Treg	Effector_CD4_TRM	1500009L16Rik	3.835	1.21179e-09	3.74168e-07
Treg	Effector_CD4_TRM	Foxp3	3.827	4.68608e-11	2.1101e-08
Treg	Effector_CD4_TRM	Ncmap	3.777	2.54392e-07	2.49929e-05
Treg	Effector_CD4_TRM	Il1rl1	3.674	1.43203e-07	1.64637e-05
Treg	Effector_CD4_TRM	Iglc2	3.643	0.00132464	0.0259807
Treg	Effector_CD4_TRM	Cd79a	3.541	4.18181e-08	6.10714e-06
Treg	Effector_CD4_TRM	Il17re	3.45	1.30744e-08	2.59161e-06
Treg	Effector_CD4_TRM	Ebf1	3.403	0.000200356	0.00599791
Treg	Effector_CD4_TRM	Abi3bp	3.397	5.25783e-05	0.00200782
Treg	Effector_CD4_TRM	Tnfrsf4	3.38	3.30726e-12	2.23385e-09
Treg	Effector_CD4_TRM	Kcnc1	3.208	9.42908e-06	0.000467432
Treg	Effector_CD4_TRM	Mcub	3.183	4.85203e-07	4.33355e-05
Treg	Effector_CD4_TRM	Cd79b	3.132	2.1718e-06	0.000141926
Treg	Effector_CD4_TRM	Areg	3.121	0.000611224	0.014454
Treg	Effector_CD4_TRM	Ly6d	3.113	7.01905e-07	5.79515e-05
Treg	Effector_CD4_TRM	H2-Aa	3.068	3.97336e-10	1.30121e-07
Treg	Effector_CD4_TRM	St8sia6	3.009	2.16449e-06	0.000141926
Treg	Effector_CD4_TRM	Lrrc32	3.007	1.57023e-07	1.74943e-05
Treg	Effector_CD4_TRM	Cpm	2.988	1.34564e-13	2.83874e-10
Treg	Effector_CD4_TRM	Rorc	2.868	6.31181e-08	8.21829e-06
Treg	Effector_CD4_TRM	Igkc	2.86	2.77759e-06	0.000173511
Treg	Effector_CD4_TRM	Cd83	2.835	7.04533e-05	0.002555
Treg	Effector_CD4_TRM	Dapl1	2.83	4.75077e-08	6.66774e-06
Treg	Effector_CD4_TRM	E2f2	2.803	6.78311e-07	5.68256e-05
Treg	Effector_CD4_TRM	Cd74	2.785	3.52989e-07	3.31718e-05
Treg	Effector_CD4_TRM	Cd163l1	2.754	2.21957e-05	0.000959477
Treg	Effector_CD4_TRM	Ncf2	2.749	1.11666e-06	8.68184e-05
Treg	Effector_CD4_TRM	H2-Ob	2.665	5.27046e-07	4.55663e-05
Treg	Effector_CD4_TRM	Klrg1	2.653	5.97532e-13	5.02288e-10
Treg	Effector_CD4_TRM	5830411N06Rik	2.645	0.000137231	0.00446703
Treg	Effector_CD4_TRM	Kcnk1	2.629	0.00416743	0.0595481
Treg	Effector_CD4_TRM	H2-Eb1	2.612	6.19939e-05	0.00228658
Treg	Effector_CD4_TRM	Blk	2.573	0.0030357	0.0471362
Treg	Effector_CD4_TRM	Il23r	2.539	0.00245274	0.0403432
Treg	Effector_CD4_TRM	H2-Ab1	2.53	1.77124e-07	1.88973e-05
Treg	Effector_CD4_TRM	Il6ra	2.501	1.01738e-10	4.20759e-08
Treg	Effector_CD4_TRM	Ctla4	2.435	2.18114e-06	0.000141926
Treg	Effector_CD4_TRM	Myadm	2.423	6.00055e-06	0.000324403
Treg	Effector_CD4_TRM	Hlf	2.373	6.31773e-06	0.000337999
Treg	Effector_CD4_TRM	Ccr7	2.349	1.42647e-07	1.64637e-05
Treg	Effector_CD4_TRM	Neb	2.338	0.000206946	0.00617807
Treg	Effector_CD4_TRM	1700097N02Rik	2.327	5.10784e-07	4.48784e-05
Treg	Effector_CD4_TRM	Spry1	2.261	0.000418086	0.0106815
Treg	Effector_CD4_TRM	Igf1r	2.236	4.37426e-08	6.30301e-06
Treg	Effector_CD4_TRM	Tiam1	2.215	2.47561e-06	0.000159249
Treg	Effector_CD4_TRM	Nrp1	2.191	2.11221e-08	3.62327e-06
Treg	Effector_CD4_TRM	Aff3	2.164	4.46072e-09	1.17578e-06
Treg	Effector_CD4_TRM	Alcam	2.148	0.000944186	0.0200863
Treg	Effector_CD4_TRM	B3gnt5	2.126	1.74047e-06	0.000120428
Treg	Effector_CD4_TRM	Itgae	2.115	0.000317457	0.0088301
Treg	Effector_CD4_TRM	Lgals3	2.111	1.57606e-13	2.83874e-10
Treg	Effector_CD4_TRM	S1pr1	2.107	2.47143e-13	3.3386e-10
Treg	Effector_CD4_TRM	Rom1	2.088	3.13601e-05	0.00130853
Treg	Effector_CD4_TRM	Spock2	2.087	1.81191e-05	0.000822743
Treg	Effector_CD4_TRM	Ifitm2	2.04	0.00821576	0.0968242
Treg	Effector_CD4_TRM	Matk	2.04	2.68972e-06	0.000169603
Treg	Effector_CD4_TRM	Scpep1	2.035	0.000278013	0.0079274
Treg	Effector_CD4_TRM	Coro2b	2.034	0.00184499	0.0327942
Treg	Effector_CD4_TRM	S100a4	2.027	7.21844e-09	1.75443e-06
Treg	Effector_CD4_TRM	Hk2	2.003	0.00146377	0.0279491
Treg	Effector_CD4_TRM	Pgap1	1.981	3.04691e-07	2.91398e-05
Treg	Effector_CD4_TRM	Vim	1.981	1.59817e-08	2.92736e-06
Treg	Effector_CD4_TRM	Avpi1	1.974	3.26547e-06	0.00019715
Treg	Effector_CD4_TRM	Cd200	1.937	1.06483e-05	0.000518363
Treg	Effector_CD4_TRM	Plxnd1	1.926	0.000103887	0.00355286
Treg	Effector_CD4_TRM	Emp1	1.926	2.64018e-06	0.000167838
Treg	Effector_CD4_TRM	Cdc25b	1.908	4.7216e-13	5.02288e-10
Treg	Effector_CD4_TRM	Nsg2	1.902	5.58727e-05	0.00209658
Treg	Effector_CD4_TRM	B630019A10Rik	1.892	0.00122768	0.0243441
Treg	Effector_CD4_TRM	Plekho1	1.891	1.44787e-06	0.000107911
Treg	Effector_CD4_TRM	Capg	1.876	1.50667e-05	0.000707937
Treg	Effector_CD4_TRM	Stab2	1.876	0.00635056	0.0808368
Treg	Effector_CD4_TRM	Gpr146	1.862	6.75372e-06	0.000351638
Treg	Effector_CD4_TRM	Hist1h1b	1.862	0.000833554	0.0184217
Treg	Effector_CD4_TRM	Ncf1	1.851	3.27495e-05	0.00135603
Treg	Effector_CD4_TRM	Ass1	1.845	2.16104e-05	0.000937925
Treg	Effector_CD4_TRM	Serpinb1a	1.828	1.58655e-06	0.000112801
Treg	Effector_CD4_TRM	Pxdc1	1.814	0.000109488	0.00373261
Treg	Effector_CD4_TRM	Cd8b1	1.805	0.000406262	0.0105598
Treg	Effector_CD4_TRM	Selenom	1.802	7.27862e-06	0.000372797
Treg	Effector_CD4_TRM	Sdcbp2	1.794	1.56205e-11	8.03859e-09
Treg	Effector_CD4_TRM	Gsn	1.77	1.29683e-06	9.797e-05
Treg	Effector_CD4_TRM	Ifngr2	1.764	0.00692135	0.0858751
Treg	Effector_CD4_TRM	Rassf3	1.763	1.52174e-08	2.88517e-06
Treg	Effector_CD4_TRM	Klf2	1.752	3.02942e-06	0.000187079
Treg	Effector_CD4_TRM	Sox4	1.735	0.000243521	0.00709361
Treg	Effector_CD4_TRM	Zdhhc2	1.732	6.00357e-06	0.000324403
Treg	Effector_CD4_TRM	Tpd52	1.71	5.6257e-08	7.42062e-06
Treg	Effector_CD4_TRM	Cd55	1.7	5.30059e-06	0.000293761
Treg	Effector_CD4_TRM	Trib1	1.699	0.000635445	0.0148497
Treg	Effector_CD4_TRM	St6gal1	1.684	2.77807e-08	4.22854e-06
Treg	Effector_CD4_TRM	Stmn1	1.683	1.78931e-05	0.00081591
Treg	Effector_CD4_TRM	Pdcd1	1.653	1.19651e-05	0.000574696
Treg	Effector_CD4_TRM	Actn2	1.648	7.46772e-09	1.75443e-06
Treg	Effector_CD4_TRM	Mtss1	1.618	0.00019962	0.00599247
Treg	Effector_CD4_TRM	Ikzf2	1.611	4.4815e-12	2.69064e-09
Treg	Effector_CD4_TRM	Cdca7	1.61	0.000521383	0.012662
Treg	Effector_CD4_TRM	Aqp3	1.608	0.00013045	0.00428501
Treg	Effector_CD4_TRM	Ctss	1.6	7.664e-09	1.75815e-06
Treg	Effector_CD4_TRM	Ccdc28b	1.597	3.59974e-06	0.000213749
Treg	Effector_CD4_TRM	Ltb4r1	1.591	1.68785e-08	3.04011e-06
Treg	Effector_CD4_TRM	Nebl	1.588	4.11848e-05	0.00164846
Treg	Effector_CD4_TRM	Inpp5f	1.588	4.91399e-07	4.35291e-05
Treg	Effector_CD4_TRM	Myo5a	1.588	6.70334e-06	0.000351638
Treg	Effector_CD4_TRM	Lgmn	1.581	0.0046184	0.0639065
Treg	Effector_CD4_TRM	Ecm1	1.58	0.000150686	0.00483223
Treg	Effector_CD4_TRM	Gprin3	1.58	5.44156e-06	0.000298512
Treg	Effector_CD4_TRM	Crybg3	1.575	0.00314522	0.0482819
Treg	Effector_CD4_TRM	Msrb1	1.575	1.12668e-07	1.35289e-05
Treg	Effector_CD4_TRM	Fry	1.567	0.000288581	0.00810049
Treg	Effector_CD4_TRM	Osm	1.565	1.98805e-05	0.000880526
Treg	Effector_CD4_TRM	Agpat4	1.563	0.000136823	0.00446703
Treg	Effector_CD4_TRM	Sell	1.562	0.00063661	0.0148497
Treg	Effector_CD4_TRM	Prelid2	1.548	0.000979867	0.020602
Treg	Effector_CD4_TRM	Actn1	1.531	8.00266e-06	0.000406032
Treg	Effector_CD4_TRM	Cmpk2	1.517	0.000133441	0.00437
Treg	Effector_CD4_TRM	Ifi27l2a	1.494	0.000170323	0.00533531
Treg	Effector_CD4_TRM	Rarg	1.492	1.99059e-07	2.06849e-05
Treg	Effector_CD4_TRM	Gm2a	1.483	1.39007e-12	1.0015e-09
Treg	Effector_CD4_TRM	Zc3h12d	1.468	2.32044e-07	2.34365e-05
Treg	Effector_CD4_TRM	Ly96	1.463	2.53063e-05	0.00108097
Treg	Effector_CD4_TRM	Usp6nl	1.456	0.000112489	0.00378712
Treg	Effector_CD4_TRM	Pmaip1	1.455	0.00460834	0.0639065
Treg	Effector_CD4_TRM	Ar	1.454	1.10578e-06	8.65954e-05
Treg	Effector_CD4_TRM	G430095P16Rik	1.453	0.000406486	0.0105598
Treg	Effector_CD4_TRM	Id3	1.447	0.000403958	0.0105449
Treg	Effector_CD4_TRM	Plcb4	1.445	1.67104e-06	0.000118032
Treg	Effector_CD4_TRM	Bmpr2	1.441	1.93349e-05	0.000863437
Treg	Effector_CD4_TRM	Rgcc	1.426	0.000156401	0.0049859
Treg	Effector_CD4_TRM	Kremen2	1.421	0.000768562	0.0172679
Treg	Effector_CD4_TRM	Arhgef12	1.419	4.61398e-05	0.00180664
Treg	Effector_CD4_TRM	Sema4b	1.414	5.17903e-08	6.99623e-06
Treg	Effector_CD4_TRM	AB124611	1.414	4.65718e-07	4.19418e-05
Treg	Effector_CD4_TRM	Ift80	1.41	1.52054e-06	0.000109109
Treg	Effector_CD4_TRM	Cmah	1.406	1.295e-07	1.53792e-05
Treg	Effector_CD4_TRM	Gm30054	1.405	2.96228e-05	0.00125052
Treg	Effector_CD4_TRM	Swap70	1.401	1.08524e-05	0.000525929
Treg	Effector_CD4_TRM	Egr1	1.396	3.05245e-06	0.000187431
Treg	Effector_CD4_TRM	Lmna	1.388	0.00807969	0.095953
Treg	Effector_CD4_TRM	Tnfrsf13b	1.387	2.67553e-07	2.6049e-05
Treg	Effector_CD4_TRM	Dst	1.371	0.0020075	0.0347605
Treg	Effector_CD4_TRM	Pou2f2	1.371	4.48275e-08	6.37436e-06
Treg	Effector_CD4_TRM	Rilpl2	1.367	5.17951e-12	2.94605e-09
Treg	Effector_CD4_TRM	Fam169b	1.364	3.31415e-06	0.000198978
Treg	Effector_CD4_TRM	Ralb	1.362	0.00275402	0.0436403
Treg	Effector_CD4_TRM	Gpr183	1.358	0.00160639	0.0297775
Treg	Effector_CD4_TRM	Syt11	1.353	2.4213e-08	3.84809e-06
Treg	Effector_CD4_TRM	Nav2	1.352	4.04189e-06	0.000228695
Treg	Effector_CD4_TRM	Cysltr1	1.346	0.000433292	0.0109662
Treg	Effector_CD4_TRM	Il17rb	1.343	8.37075e-05	0.00297575
Treg	Effector_CD4_TRM	Arl5c	1.321	0.000265439	0.00760901
Treg	Effector_CD4_TRM	Mir155hg	1.315	0.0020103	0.0347605
Treg	Effector_CD4_TRM	Trib2	1.31	1.76102e-08	3.11989e-06
Treg	Effector_CD4_TRM	Cks1b	1.304	0.00378304	0.0550988
Treg	Effector_CD4_TRM	Gm14005	1.297	0.000824026	0.0182485
Treg	Effector_CD4_TRM	Casp4	1.275	6.52179e-06	0.000347197
Treg	Effector_CD4_TRM	Adk	1.271	0.00226004	0.0383939
Treg	Effector_CD4_TRM	Slc17a9	1.26	2.15009e-05	0.000936938
Treg	Effector_CD4_TRM	Ikzf4	1.255	0.00470011	0.0647884
Treg	Effector_CD4_TRM	Flna	1.254	1.22637e-10	4.41779e-08
Treg	Effector_CD4_TRM	F2rl1	1.246	0.000382656	0.0101109
Treg	Effector_CD4_TRM	Lclat1	1.229	0.00108567	0.0223482
Treg	Effector_CD4_TRM	Dstn	1.218	7.20019e-09	1.75443e-06
Treg	Effector_CD4_TRM	Fam69a	1.205	3.87537e-06	0.000221593
Treg	Effector_CD4_TRM	Pmm1	1.193	0.00249642	0.0406921
Treg	Effector_CD4_TRM	Pdlim1	1.184	0.000644167	0.0149389
Treg	Effector_CD4_TRM	Tnfsf8	1.181	5.52786e-05	0.00208152
Treg	Effector_CD4_TRM	Gm28875	1.166	0.000317945	0.0088301
Treg	Effector_CD4_TRM	Itga6	1.163	3.67102e-06	0.000215612
Treg	Effector_CD4_TRM	Hspbap1	1.154	0.00281963	0.0442903
Treg	Effector_CD4_TRM	Chchd10	1.15	0.000939373	0.0200629
Treg	Effector_CD4_TRM	Sgk3	1.144	0.00588839	0.0768549
Treg	Effector_CD4_TRM	Bri3bp	1.14	8.53501e-06	0.000427027
Treg	Effector_CD4_TRM	Mki67	1.139	0.00370367	0.0544549
Treg	Effector_CD4_TRM	Tnfsf11	1.138	0.000670648	0.0153879
Treg	Effector_CD4_TRM	Slc25a4	1.137	3.86797e-06	0.000221593
Treg	Effector_CD4_TRM	Tcf7	1.137	4.09974e-12	2.60623e-09
Treg	Effector_CD4_TRM	Racgap1	1.137	0.000174972	0.00541811
Treg	Effector_CD4_TRM	Plin3	1.137	2.3011e-05	0.000990755
Treg	Effector_CD4_TRM	Zfp36	1.128	0.00368899	0.0544487
Treg	Effector_CD4_TRM	Lgals1	1.126	9.9433e-05	0.00344163
Treg	Effector_CD4_TRM	Cd4	1.115	2.19318e-06	0.000141926
Treg	Effector_CD4_TRM	Hexb	1.114	1.53855e-05	0.00071979
Treg	Effector_CD4_TRM	S100a6	1.113	1.23352e-05	0.000589854
Treg	Effector_CD4_TRM	Rasa3	1.108	3.62778e-06	0.000214237
Treg	Effector_CD4_TRM	Rab3ip	1.1	0.000984049	0.0206497
Treg	Effector_CD4_TRM	Cd81	1.098	0.000121309	0.00402143
Treg	Effector_CD4_TRM	Prdx4	1.095	0.00245767	0.0403432
Treg	Effector_CD4_TRM	Emp3	1.086	3.13048e-10	1.09132e-07
Treg	Effector_CD4_TRM	Lamc1	1.085	0.000543537	0.0130533
Treg	Effector_CD4_TRM	Gnaq	1.084	0.000196362	0.00594422
Treg	Effector_CD4_TRM	Cd5	1.074	5.06075e-08	6.92298e-06
Treg	Effector_CD4_TRM	Crip1	1.072	7.80894e-09	1.75815e-06
Treg	Effector_CD4_TRM	Rnf216	1.071	0.00213908	0.0366937
Treg	Effector_CD4_TRM	Egr3	1.064	0.00241015	0.0400101
Treg	Effector_CD4_TRM	Selenop	1.054	3.50112e-05	0.00143865
Treg	Effector_CD4_TRM	Gstp3	1.052	0.000415676	0.0106782
Treg	Effector_CD4_TRM	Slamf6	1.049	1.30542e-06	9.797e-05
Treg	Effector_CD4_TRM	Pecam1	1.048	3.72748e-07	3.41885e-05
Treg	Effector_CD4_TRM	Itga4	1.039	3.7602e-06	0.000218476
Treg	Effector_CD4_TRM	Twsg1	1.038	0.00177892	0.032088
Treg	Effector_CD4_TRM	Lockd	1.026	0.000341893	0.0093069
Treg	Effector_CD4_TRM	Tagap	1.021	0.000338758	0.00924485
Treg	Effector_CD4_TRM	St8sia1	1.013	0.00744587	0.0902103
Treg	Effector_CD4_TRM	Casp1	1.012	0.00232636	0.0387978
Treg	Effector_CD4_TRM	Cks2	1.011	0.000606794	0.0143956
Treg	Effector_CD4_TRM	Il6st	1.011	3.0859e-05	0.00129261
Treg	Effector_CD4_TRM	Runx2	1.004	0.00039016	0.010284
Treg	Effector_CD4_TRM	Snx10	1.002	7.23109e-05	0.00261359
Treg	Effector_CD4_TRM	Srgap3	-1.006	0.00129279	0.0254484
Treg	Effector_CD4_TRM	Lpar6	-1.006	0.000314828	0.00881435
Treg	Effector_CD4_TRM	Cdyl2	-1.008	0.000178046	0.00549754
Treg	Effector_CD4_TRM	Il4	-1.014	0.00053359	0.0129294
Treg	Effector_CD4_TRM	Xcl1	-1.016	0.000503671	0.0123709
Treg	Effector_CD4_TRM	Abi3	-1.021	1.24751e-06	9.56157e-05
Treg	Effector_CD4_TRM	Cd200r4	-1.021	0.000476551	0.0118121
Treg	Effector_CD4_TRM	Lrrk1	-1.025	0.000282917	0.00798662
Treg	Effector_CD4_TRM	Padi2	-1.038	1.82056e-08	3.17336e-06
Treg	Effector_CD4_TRM	Espn	-1.038	2.08611e-05	0.000912736
Treg	Effector_CD4_TRM	Ccdc102a	-1.038	0.0014913	0.0283529
Treg	Effector_CD4_TRM	Chsy1	-1.047	3.72423e-05	0.00151878
Treg	Effector_CD4_TRM	Arsb	-1.049	2.19776e-08	3.65403e-06
Treg	Effector_CD4_TRM	Abcg3	-1.05	8.15645e-05	0.00290913
Treg	Effector_CD4_TRM	Bcl2	-1.052	2.26653e-09	6.44589e-07
Treg	Effector_CD4_TRM	Mctp2	-1.073	1.18116e-06	9.11774e-05
Treg	Effector_CD4_TRM	Tcrg-C2	-1.074	2.15321e-06	0.000141926
Treg	Effector_CD4_TRM	Cbx8	-1.077	0.000413422	0.0106782
Treg	Effector_CD4_TRM	Abcb9	-1.082	3.49718e-09	9.44851e-07
Treg	Effector_CD4_TRM	Ctsw	-1.082	5.17096e-13	5.02288e-10
Treg	Effector_CD4_TRM	Clnk	-1.106	0.00164607	0.0303568
Treg	Effector_CD4_TRM	Cd226	-1.112	1.69456e-11	8.32414e-09
Treg	Effector_CD4_TRM	Abcb1a	-1.116	1.48057e-06	0.000109109
Treg	Effector_CD4_TRM	Dse	-1.128	9.7431e-05	0.00338565
Treg	Effector_CD4_TRM	Ppip5k1	-1.129	0.0044046	0.0618992
Treg	Effector_CD4_TRM	Emid1	-1.129	0.00257331	0.0415691
Treg	Effector_CD4_TRM	Myo6	-1.144	9.00177e-05	0.00314841
Treg	Effector_CD4_TRM	Apobr	-1.152	4.71819e-05	0.00184077
Treg	Effector_CD4_TRM	Gdf11	-1.155	0.00129273	0.0254484
Treg	Effector_CD4_TRM	Hrh2	-1.155	0.000236384	0.00690434
Treg	Effector_CD4_TRM	Cln3	-1.162	3.37683e-05	0.00139288
Treg	Effector_CD4_TRM	Trbv13-2	-1.166	0.00290102	0.0453301
Treg	Effector_CD4_TRM	P2rx7	-1.178	1.17382e-10	4.37429e-08
Treg	Effector_CD4_TRM	Rcbtb2	-1.18	7.32848e-09	1.75443e-06
Treg	Effector_CD4_TRM	Klrk1	-1.19	6.91019e-08	8.89029e-06
Treg	Effector_CD4_TRM	Pde11a	-1.192	0.00131247	0.0257889
Treg	Effector_CD4_TRM	Lyst	-1.195	1.37562e-14	3.71657e-11
Treg	Effector_CD4_TRM	Tcrg-C4	-1.196	1.05122e-10	4.20759e-08
Treg	Effector_CD4_TRM	Trgv2	-1.202	1.13721e-10	4.37429e-08
Treg	Effector_CD4_TRM	Fasl	-1.204	1.51095e-07	1.70093e-05
Treg	Effector_CD4_TRM	Pde3b	-1.214	2.1842e-13	3.3386e-10
Treg	Effector_CD4_TRM	AW011738	-1.22	0.00740045	0.0897605
Treg	Effector_CD4_TRM	Itih5	-1.223	6.91614e-06	0.000356742
Treg	Effector_CD4_TRM	Socs2	-1.223	1.44129e-08	2.78142e-06
Treg	Effector_CD4_TRM	Dzip1	-1.235	0.00232139	0.0387978
Treg	Effector_CD4_TRM	Klre1	-1.236	0.00117036	0.0234658
Treg	Effector_CD4_TRM	Gm19585	-1.239	9.54621e-08	1.18582e-05
Treg	Effector_CD4_TRM	Asb2	-1.241	8.37331e-07	6.75301e-05
Treg	Effector_CD4_TRM	Slamf7	-1.243	1.50413e-06	0.000109109
Treg	Effector_CD4_TRM	Qpct	-1.246	2.4903e-07	2.46905e-05
Treg	Effector_CD4_TRM	Apol7b	-1.259	0.00270891	0.0434151
Treg	Effector_CD4_TRM	Zfp512	-1.261	5.42232e-10	1.7235e-07
Treg	Effector_CD4_TRM	Ccr5	-1.266	1.18896e-08	2.47099e-06
Treg	Effector_CD4_TRM	Cd160	-1.269	0.000679121	0.0155164
Treg	Effector_CD4_TRM	Fgl2	-1.289	1.2338e-08	2.51579e-06
Treg	Effector_CD4_TRM	Pvrig	-1.295	0.00231457	0.0387978
Treg	Effector_CD4_TRM	Samd3	-1.297	1.85322e-09	5.41291e-07
Treg	Effector_CD4_TRM	Chn2	-1.306	1.47416e-07	1.67697e-05
Treg	Effector_CD4_TRM	Ifitm10	-1.332	1.31895e-08	2.59161e-06
Treg	Effector_CD4_TRM	Aqp9	-1.343	0.000439789	0.0111047
Treg	Effector_CD4_TRM	Sulf2	-1.347	2.87813e-06	0.000178758
Treg	Effector_CD4_TRM	Gpr34	-1.349	1.72166e-06	0.000120428
Treg	Effector_CD4_TRM	Klrc1	-1.353	2.63173e-06	0.000167838
Treg	Effector_CD4_TRM	Prrt1	-1.353	6.04214e-13	5.02288e-10
Treg	Effector_CD4_TRM	Mmp9	-1.355	0.000171237	0.00534844
Treg	Effector_CD4_TRM	Il12rb2	-1.36	2.16075e-08	3.64862e-06
Treg	Effector_CD4_TRM	Gm35363	-1.377	0.00077818	0.0173745
Treg	Effector_CD4_TRM	Ctla2b	-1.383	0.00217273	0.037153
Treg	Effector_CD4_TRM	Tceal3	-1.395	7.73586e-05	0.00276826
Treg	Effector_CD4_TRM	5830432E09Rik	-1.4	8.67993e-05	0.00306549
Treg	Effector_CD4_TRM	Tcrg-V4	-1.404	0.000325202	0.00894319
Treg	Effector_CD4_TRM	Ddx43	-1.418	0.000194962	0.0059184
Treg	Effector_CD4_TRM	Dtx4	-1.424	0.00111471	0.0228156
Treg	Effector_CD4_TRM	Bpgm	-1.434	0.0029358	0.0457164
Treg	Effector_CD4_TRM	Etv5	-1.446	0.000665834	0.0153624
Treg	Effector_CD4_TRM	Ada	-1.456	5.83196e-06	0.000318313
Treg	Effector_CD4_TRM	Osgin1	-1.46	9.00213e-05	0.00314841
Treg	Effector_CD4_TRM	Acoxl	-1.481	8.61913e-05	0.003054
Treg	Effector_CD4_TRM	Arl4d	-1.484	4.02878e-05	0.00161855
Treg	Effector_CD4_TRM	AC163354.1	-1.487	1.10276e-05	0.000532034
Treg	Effector_CD4_TRM	AC147041.1	-1.502	1.74953e-06	0.000120428
Treg	Effector_CD4_TRM	F2rl2	-1.553	3.55805e-05	0.00145651
Treg	Effector_CD4_TRM	1810011H11Rik	-1.558	1.41463e-05	0.000667595
Treg	Effector_CD4_TRM	Trav11	-1.574	0.000778209	0.0173745
Treg	Effector_CD4_TRM	Plekhf1	-1.575	2.00054e-05	0.000882442
Treg	Effector_CD4_TRM	4933406I18Rik	-1.579	0.000225804	0.00670403
Treg	Effector_CD4_TRM	Scrn3	-1.594	0.000282141	0.00798662
Treg	Effector_CD4_TRM	Klrc2	-1.596	9.23045e-09	2.03579e-06
Treg	Effector_CD4_TRM	Soat2	-1.617	0.00114241	0.0231124
Treg	Effector_CD4_TRM	Klrb1f	-1.651	1.83883e-09	5.41291e-07
Treg	Effector_CD4_TRM	Hic1	-1.676	1.72031e-07	1.8709e-05
Treg	Effector_CD4_TRM	Btbd11	-1.71	4.9875e-08	6.91025e-06
Treg	Effector_CD4_TRM	Klrb1c	-1.714	2.84553e-13	3.41685e-10
Treg	Effector_CD4_TRM	Tcrg-V1	-1.737	6.77656e-05	0.00247413
Treg	Effector_CD4_TRM	Spin2c	-1.814	1.0643e-07	1.30704e-05
Treg	Effector_CD4_TRM	Itga1	-1.838	2.34617e-08	3.78434e-06
Treg	Effector_CD4_TRM	Pak6	-1.858	3.35124e-07	3.17691e-05
Treg	Effector_CD4_TRM	Gpc1	-2.046	1.73501e-15	9.37512e-12
Treg	Effector_CD4_TRM	Atp8a2	-2.081	7.71271e-12	4.16756e-09
Treg	Effector_CD4_TRM	Zfp683	-2.214	1.12141e-07	1.35289e-05
Treg	Effector_CD4_TRM	Ccdc136	-2.484	2.91424e-08	4.3742e-06
